# Pharmacophore modeling, 2D-QSAR, Molecular Docking and ADME studies for the discovery of inhibitors of PBP2a in MRSA

**DOI:** 10.1101/2025.02.13.636556

**Authors:** Fredrick Mutie Musila, Grace Wairimu Gitau, Peris Wanza Amwayi, James Munyao Kingoo, Dickson Bennet Kinyanyi, Patrisio Njiru Njeru

## Abstract

Methicillin-resistant *Staphylococcus aureus* (MRSA) is considered to be a worldwide threat to human health and the global spread of MRSA has been associated with the emergence of different types of infections and resultant selection pressure due to exposure to many antibiotics. In the current era characterized by incessant antibiotic resistance, assessment of multiple molecular targets represents notable therapeutic opportunities in the medical and pharmaceutical industry and can aid in the discovery of novel molecules that inhibit various receptors effectively to replace the current weak antimicrobial agents. Penicillin binding protein 2a (PBP2a) of MRSA is a major determinant of resistance to β-lactam antibiotics. The activity of PBP2a is not inhibited by β-lactam antibiotics, allowing the strain to survive in the presence of β-lactams leading to resistance to β-lactam antibiotics. The study aimed at identifying potential inhibitors of PBP2a receptor of MRSA through ligand-based pharmacophore modeling, 2D-QSAR, structure-based drug design docking and molecular dynamic (MD) simulations. The study led to the development of a satisfactory, predictive and significant 2D-QSAR model for predicting anti-MRSA activity of compounds and also led to the identification of two molecules: C_21_H_25_N_7_O_4_S_2_ (ChEMBL30602) and C_20_H_17_NO_6_S (ChEMBL304837) with favorable pharmacophore features and ADME properties with potential to bind strongly to PBP2a receptor of MRSA. MD simulation analysis showed that the interactions of C_20_H_17_NO_6_S (ChEMBL304837) with PBP2a over 100 ns was more stable and similar to the interaction of ceftobiprole with PBP2a and may become potential drug candidate against MRSA which has developed a lot of resistance to current antibiotics.
