## Supplementary material for "Pharmacophore modeling, 2D-QSAR, Molecular Docking and ADME studies for the discovery of inhibitors of PBP2a in MRSA": Supplemetary data 1, 2 & 3: Supplementary_data_1.xlsx

### Sheet: Supplementary_data_1
BindingDB Reactant_set_id	Ligand SMILES	Ligand InChI	Ligand InChI Key	BindingDB MonomerID	BindingDB Ligand Name	Target Name Assigned by Curator or DataSource	Target Source Organism According to Curator or DataSource	Ki (nM)	IC50 (nM)	Kd (nM)	EC50 (nM)	kon (M-1-s-1)	koff (s-1)	pH	Temp (C)	Curation/DataSource	Article DOI	PMID	PubChem AID	Patent Number	Authors	Institution	Link to Ligand in BindingDB	Link to Target in BindingDB	Link to Ligand-Target Pair in BindingDB	Ligand HET ID in PDB	PDB ID(s) for Ligand-Target Complex	PubChem CID	PubChem SID	ChEBI ID of Ligand	ChEMBL ID of Ligand	DrugBank ID of Ligand	IUPHAR_GRAC ID of Ligand	KEGG ID of Ligand	ZINC ID of Ligand	Number of Protein Chains in Target (>1 implies a multichain complex)	BindingDB Target Chain Sequence	PDB ID(s) of Target Chain	UniProt (SwissProt) Recommended Name of Target Chain	UniProt (SwissProt) Entry Name of Target Chain	UniProt (SwissProt) Primary ID of Target Chain	UniProt (SwissProt) Secondary ID(s) of Target Chain	UniProt (SwissProt) Alternative ID(s) of Target Chain	UniProt (TrEMBL) Submitted Name of Target Chain	UniProt (TrEMBL) Entry Name of Target Chain	UniProt (TrEMBL) Primary ID of Target Chain	UniProt (TrEMBL) Secondary ID(s) of Target Chain	UniProt (TrEMBL) Alternative ID(s) of Target Chain
50577705	[Na+].C[C@@H](O)[C@@H]1[C@H]2[C@@H](C)C(CN3C(=O)c4cccc5cccc(C3=O)c45)=C(N2C1=O)C([O-])=O	InChI=1S/C23H20N2O6/c1-10-15(19(23(30)31)25-18(10)16(11(2)26)22(25)29)9-24-20(27)13-7-3-5-12-6-4-8-14(17(12)13)21(24)28/h3-8,10-11,16,18,26H,9H2,1-2H3,(H,30,31)/p-1/t10-,11+,16+,18+/m0/s1	PKBWVMVGYPHOTF-WDXSGGTDSA-M	50217404	CHEMBL348278	MecA PBP2' (penicillin binding protein 2')			1.4							ChEMBL	10.1016/s0960-894x(99)00070-0	10201827			Wilkening, RR; Ratcliffe, RW; Wildonger, KJ; Cama, LD; Dykstra, KD; DiNinno, FP; Blizzard, TA; Hammond, ML; Heck, JV; Dorso, KL; St Rose, E; Kohler, J; Hammond, GG	Merck Research Laboratories	http://www.bindingdb.org/bind/chemsearch/marvin/MolStructure.jsp?monomerid=50217404	http://www.bindingdb.org/jsp/dbsearch/PrimarySearch_ki.jsp?energyterm=kJ/mole&tag=pol&polymerid=50007241&target=MecA+PBP2%27+%28penicillin+binding+protein+2%27%29&column=ki&startPg=0&Increment=50&submit=Search	http://www.bindingdb.org/jsp/dbsearch/PrimarySearch_ki.jsp?energyterm=kJ/mole&tag=r21&monomerid=50217404&enzyme=MecA+PBP2%27+%28penicillin+binding+protein+2%27%29&column=ki&startPg=0&Increment=50&submit=Search			44374098	376225328		CHEMBL348278					1	MKKIKIVPLILIVVVVGFGIYFYASKDKEINNTIDAIEDKNFKQVYKDSSYISKSDNGEVEMTERPIKIYNSLGVKDINIQDRKIKKVSKNKKRVDAQYKIKTNYGNIDRNVQFNFVKEDGMWKLDWDHSVIIPGMQKDQSIHIENLKSERGKILDRNNVELANTGTHMRLGIVPKNVSKKDYKAIAKELSISEDYINNKWIKIGYKMIPSFHFKTVKKMDEYLSDFAKKFHLTTNETESRNYPLEKATSHLLGYVGPINSEELKQKEYKGYKDDAVIGKKGLEKLYDKKLQHEDGYRVTIVDDNSNTIAHTLIEKKKKDGKDIQLTIDAKVQKSIYNNMKNDYGSGTAIHPQTGELLALVSTPSYDVYPFMYGMSNEEYNKLTEDKKEPLLNKFQITT…									Q53707
50577707	[Na+].C[C@@H](O)[C@@H]1[C@H]2[C@@H](C)C(CN3C(=O)c4c(ccc5ccccc45)S3(=O)=O)=C(N2C1=O)C([O-])=O	InChI=1S/C22H20N2O7S/c1-10-14(19(22(28)29)24-18(10)16(11(2)25)21(24)27)9-23-20(26)17-13-6-4-3-5-12(13)7-8-15(17)32(23,30)31/h3-8,10-11,16,18,25H,9H2,1-2H3,(H,28,29)/p-1/t10-,11+,16+,18+/m0/s1	HVVVPFZILOCTKQ-WDXSGGTDSA-M	50217406	CHEMBL351921	MecA PBP2' (penicillin binding protein 2')			1.6							ChEMBL	10.1016/s0960-894x(99)00070-0	10201827			Wilkening, RR; Ratcliffe, RW; Wildonger, KJ; Cama, LD; Dykstra, KD; DiNinno, FP; Blizzard, TA; Hammond, ML; Heck, JV; Dorso, KL; St Rose, E; Kohler, J; Hammond, GG	Merck Research Laboratories	http://www.bindingdb.org/bind/chemsearch/marvin/MolStructure.jsp?monomerid=50217406	http://www.bindingdb.org/jsp/dbsearch/PrimarySearch_ki.jsp?energyterm=kJ/mole&tag=pol&polymerid=50007241&target=MecA+PBP2%27+%28penicillin+binding+protein+2%27%29&column=ki&startPg=0&Increment=50&submit=Search	http://www.bindingdb.org/jsp/dbsearch/PrimarySearch_ki.jsp?energyterm=kJ/mole&tag=r21&monomerid=50217406&enzyme=MecA+PBP2%27+%28penicillin+binding+protein+2%27%29&column=ki&startPg=0&Increment=50&submit=Search			44374111	376225330		CHEMBL351921					1	MKKIKIVPLILIVVVVGFGIYFYASKDKEINNTIDAIEDKNFKQVYKDSSYISKSDNGEVEMTERPIKIYNSLGVKDINIQDRKIKKVSKNKKRVDAQYKIKTNYGNIDRNVQFNFVKEDGMWKLDWDHSVIIPGMQKDQSIHIENLKSERGKILDRNNVELANTGTHMRLGIVPKNVSKKDYKAIAKELSISEDYINNKWIKIGYKMIPSFHFKTVKKMDEYLSDFAKKFHLTTNETESRNYPLEKATSHLLGYVGPINSEELKQKEYKGYKDDAVIGKKGLEKLYDKKLQHEDGYRVTIVDDNSNTIAHTLIEKKKKDGKDIQLTIDAKVQKSIYNNMKNDYGSGTAIHPQTGELLALVSTPSYDVYPFMYGMSNEEYNKLTEDKKEPLLNKFQITT…									Q53707
50577708	[Na+].C[C@@H](O)[C@@H]1[C@H]2[C@@H](C)C(CN3C(=O)c4cccc5cccc(c45)S3(=O)=O)=C(N2C1=O)C([O-])=O	InChI=1S/C22H20N2O7S/c1-10-14(19(22(28)29)24-18(10)16(11(2)25)21(24)27)9-23-20(26)13-7-3-5-12-6-4-8-15(17(12)13)32(23,30)31/h3-8,10-11,16,18,25H,9H2,1-2H3,(H,28,29)/p-1/t10-,11+,16+,18+/m0/s1	KPFCEBUEQXNQHJ-WDXSGGTDSA-M	50217407	CHEMBL161482	MecA PBP2' (penicillin binding protein 2')			2.4							ChEMBL	10.1016/s0960-894x(99)00070-0	10201827			Wilkening, RR; Ratcliffe, RW; Wildonger, KJ; Cama, LD; Dykstra, KD; DiNinno, FP; Blizzard, TA; Hammond, ML; Heck, JV; Dorso, KL; St Rose, E; Kohler, J; Hammond, GG	Merck Research Laboratories	http://www.bindingdb.org/bind/chemsearch/marvin/MolStructure.jsp?monomerid=50217407	http://www.bindingdb.org/jsp/dbsearch/PrimarySearch_ki.jsp?energyterm=kJ/mole&tag=pol&polymerid=50007241&target=MecA+PBP2%27+%28penicillin+binding+protein+2%27%29&column=ki&startPg=0&Increment=50&submit=Search	http://www.bindingdb.org/jsp/dbsearch/PrimarySearch_ki.jsp?energyterm=kJ/mole&tag=r21&monomerid=50217407&enzyme=MecA+PBP2%27+%28penicillin+binding+protein+2%27%29&column=ki&startPg=0&Increment=50&submit=Search			23676231	376225331		CHEMBL161482					1	MKKIKIVPLILIVVVVGFGIYFYASKDKEINNTIDAIEDKNFKQVYKDSSYISKSDNGEVEMTERPIKIYNSLGVKDINIQDRKIKKVSKNKKRVDAQYKIKTNYGNIDRNVQFNFVKEDGMWKLDWDHSVIIPGMQKDQSIHIENLKSERGKILDRNNVELANTGTHMRLGIVPKNVSKKDYKAIAKELSISEDYINNKWIKIGYKMIPSFHFKTVKKMDEYLSDFAKKFHLTTNETESRNYPLEKATSHLLGYVGPINSEELKQKEYKGYKDDAVIGKKGLEKLYDKKLQHEDGYRVTIVDDNSNTIAHTLIEKKKKDGKDIQLTIDAKVQKSIYNNMKNDYGSGTAIHPQTGELLALVSTPSYDVYPFMYGMSNEEYNKLTEDKKEPLLNKFQITT…									Q53707
50577704	[Na+].C[C@@H](O)[C@@H]1[C@H]2[C@@H](C)C(CN3c4cccc5cccc(N(C)S3(=O)=O)c45)=C(N2C1=O)C([O-])=O	InChI=1S/C22H23N3O6S/c1-11-14(20(22(28)29)25-19(11)17(12(2)26)21(25)27)10-24-16-9-5-7-13-6-4-8-15(18(13)16)23(3)32(24,30)31/h4-9,11-12,17,19,26H,10H2,1-3H3,(H,28,29)/p-1/t11-,12+,17+,19+/m0/s1	ULIQMEWDPAOLCM-XADVXLBKSA-M	50217403	CHEMBL161759	MecA PBP2' (penicillin binding protein 2')			7.1							ChEMBL	10.1016/s0960-894x(99)00070-0	10201827			Wilkening, RR; Ratcliffe, RW; Wildonger, KJ; Cama, LD; Dykstra, KD; DiNinno, FP; Blizzard, TA; Hammond, ML; Heck, JV; Dorso, KL; St Rose, E; Kohler, J; Hammond, GG	Merck Research Laboratories	http://www.bindingdb.org/bind/chemsearch/marvin/MolStructure.jsp?monomerid=50217403	http://www.bindingdb.org/jsp/dbsearch/PrimarySearch_ki.jsp?energyterm=kJ/mole&tag=pol&polymerid=50007241&target=MecA+PBP2%27+%28penicillin+binding+protein+2%27%29&column=ki&startPg=0&Increment=50&submit=Search	http://www.bindingdb.org/jsp/dbsearch/PrimarySearch_ki.jsp?energyterm=kJ/mole&tag=r21&monomerid=50217403&enzyme=MecA+PBP2%27+%28penicillin+binding+protein+2%27%29&column=ki&startPg=0&Increment=50&submit=Search			23675602	376225327		CHEMBL161759					1	MKKIKIVPLILIVVVVGFGIYFYASKDKEINNTIDAIEDKNFKQVYKDSSYISKSDNGEVEMTERPIKIYNSLGVKDINIQDRKIKKVSKNKKRVDAQYKIKTNYGNIDRNVQFNFVKEDGMWKLDWDHSVIIPGMQKDQSIHIENLKSERGKILDRNNVELANTGTHMRLGIVPKNVSKKDYKAIAKELSISEDYINNKWIKIGYKMIPSFHFKTVKKMDEYLSDFAKKFHLTTNETESRNYPLEKATSHLLGYVGPINSEELKQKEYKGYKDDAVIGKKGLEKLYDKKLQHEDGYRVTIVDDNSNTIAHTLIEKKKKDGKDIQLTIDAKVQKSIYNNMKNDYGSGTAIHPQTGELLALVSTPSYDVYPFMYGMSNEEYNKLTEDKKEPLLNKFQITT…									Q53707
50577703	[Na+].C[C@@H](O)[C@@H]1[C@H]2[C@@H](C)C(CN3Cc4c(ccc5ccccc45)S3(=O)=O)=C(N2C1=O)C([O-])=O	InChI=1S/C22H22N2O6S/c1-11-15(20(22(27)28)24-19(11)18(12(2)25)21(24)26)9-23-10-16-14-6-4-3-5-13(14)7-8-17(16)31(23,29)30/h3-8,11-12,18-19,25H,9-10H2,1-2H3,(H,27,28)/p-1/t11-,12+,18+,19+/m0/s1	HERFUCFIDOVLCR-PLTQMLKJSA-M	50217402	CHEMBL157932	MecA PBP2' (penicillin binding protein 2')			18							ChEMBL	10.1016/s0960-894x(99)00070-0	10201827			Wilkening, RR; Ratcliffe, RW; Wildonger, KJ; Cama, LD; Dykstra, KD; DiNinno, FP; Blizzard, TA; Hammond, ML; Heck, JV; Dorso, KL; St Rose, E; Kohler, J; Hammond, GG	Merck Research Laboratories	http://www.bindingdb.org/bind/chemsearch/marvin/MolStructure.jsp?monomerid=50217402	http://www.bindingdb.org/jsp/dbsearch/PrimarySearch_ki.jsp?energyterm=kJ/mole&tag=pol&polymerid=50007241&target=MecA+PBP2%27+%28penicillin+binding+protein+2%27%29&column=ki&startPg=0&Increment=50&submit=Search	http://www.bindingdb.org/jsp/dbsearch/PrimarySearch_ki.jsp?energyterm=kJ/mole&tag=r21&monomerid=50217402&enzyme=MecA+PBP2%27+%28penicillin+binding+protein+2%27%29&column=ki&startPg=0&Increment=50&submit=Search			44374150	376225326		CHEMBL157932					1	MKKIKIVPLILIVVVVGFGIYFYASKDKEINNTIDAIEDKNFKQVYKDSSYISKSDNGEVEMTERPIKIYNSLGVKDINIQDRKIKKVSKNKKRVDAQYKIKTNYGNIDRNVQFNFVKEDGMWKLDWDHSVIIPGMQKDQSIHIENLKSERGKILDRNNVELANTGTHMRLGIVPKNVSKKDYKAIAKELSISEDYINNKWIKIGYKMIPSFHFKTVKKMDEYLSDFAKKFHLTTNETESRNYPLEKATSHLLGYVGPINSEELKQKEYKGYKDDAVIGKKGLEKLYDKKLQHEDGYRVTIVDDNSNTIAHTLIEKKKKDGKDIQLTIDAKVQKSIYNNMKNDYGSGTAIHPQTGELLALVSTPSYDVYPFMYGMSNEEYNKLTEDKKEPLLNKFQITT…									Q53707
50577706	[Na+].C[C@@H](O)[C@@H]1[C@H]2[C@@H](C)C(CN3Cc4cccc5cccc(c45)S3(=O)=O)=C(N2C1=O)C([O-])=O	InChI=1S/C22H22N2O6S/c1-11-15(20(22(27)28)24-19(11)17(12(2)25)21(24)26)10-23-9-14-7-3-5-13-6-4-8-16(18(13)14)31(23,29)30/h3-8,11-12,17,19,25H,9-10H2,1-2H3,(H,27,28)/p-1/t11-,12+,17+,19+/m0/s1	YKEJOBQDGRNDSU-XADVXLBKSA-M	50217405	CHEMBL159153	MecA PBP2' (penicillin binding protein 2')			22							ChEMBL	10.1016/s0960-894x(99)00070-0	10201827			Wilkening, RR; Ratcliffe, RW; Wildonger, KJ; Cama, LD; Dykstra, KD; DiNinno, FP; Blizzard, TA; Hammond, ML; Heck, JV; Dorso, KL; St Rose, E; Kohler, J; Hammond, GG	Merck Research Laboratories	http://www.bindingdb.org/bind/chemsearch/marvin/MolStructure.jsp?monomerid=50217405	http://www.bindingdb.org/jsp/dbsearch/PrimarySearch_ki.jsp?energyterm=kJ/mole&tag=pol&polymerid=50007241&target=MecA+PBP2%27+%28penicillin+binding+protein+2%27%29&column=ki&startPg=0&Increment=50&submit=Search	http://www.bindingdb.org/jsp/dbsearch/PrimarySearch_ki.jsp?energyterm=kJ/mole&tag=r21&monomerid=50217405&enzyme=MecA+PBP2%27+%28penicillin+binding+protein+2%27%29&column=ki&startPg=0&Increment=50&submit=Search			23671007	376225329		CHEMBL159153					1	MKKIKIVPLILIVVVVGFGIYFYASKDKEINNTIDAIEDKNFKQVYKDSSYISKSDNGEVEMTERPIKIYNSLGVKDINIQDRKIKKVSKNKKRVDAQYKIKTNYGNIDRNVQFNFVKEDGMWKLDWDHSVIIPGMQKDQSIHIENLKSERGKILDRNNVELANTGTHMRLGIVPKNVSKKDYKAIAKELSISEDYINNKWIKIGYKMIPSFHFKTVKKMDEYLSDFAKKFHLTTNETESRNYPLEKATSHLLGYVGPINSEELKQKEYKGYKDDAVIGKKGLEKLYDKKLQHEDGYRVTIVDDNSNTIAHTLIEKKKKDGKDIQLTIDAKVQKSIYNNMKNDYGSGTAIHPQTGELLALVSTPSYDVYPFMYGMSNEEYNKLTEDKKEPLLNKFQITT…									Q53707
50577702	C[C@@H](O)[C@@H]1[C@H]2CC(SCCNC=N)=C(N2C1=O)C(O)=O	InChI=1S/C12H17N3O4S/c1-6(16)9-7-4-8(20-3-2-14-5-13)10(12(18)19)15(7)11(9)17/h5-7,9,16H,2-4H2,1H3,(H2,13,14)(H,18,19)/t6-,7-,9-/m1/s1	ZSKVGTPCRGIANV-ZXFLCMHBSA-N	50213266	CHEBI:471744::IMIPENEM::Imipenem::MK-0787	MecA PBP2' (penicillin binding protein 2')			188							ChEMBL	10.1016/s0960-894x(99)00070-0	10201827			Wilkening, RR; Ratcliffe, RW; Wildonger, KJ; Cama, LD; Dykstra, KD; DiNinno, FP; Blizzard, TA; Hammond, ML; Heck, JV; Dorso, KL; St Rose, E; Kohler, J; Hammond, GG	Merck Research Laboratories	http://www.bindingdb.org/bind/chemsearch/marvin/MolStructure.jsp?monomerid=50213266	http://www.bindingdb.org/jsp/dbsearch/PrimarySearch_ki.jsp?energyterm=kJ/mole&tag=pol&polymerid=50007241&target=MecA+PBP2%27+%28penicillin+binding+protein+2%27%29&column=ki&startPg=0&Increment=50&submit=Search	http://www.bindingdb.org/jsp/dbsearch/PrimarySearch_ki.jsp?energyterm=kJ/mole&tag=r21&monomerid=50213266&enzyme=MecA+PBP2%27+%28penicillin+binding+protein+2%27%29&column=ki&startPg=0&Increment=50&submit=Search			104838	376070878					C06665		1	MKKIKIVPLILIVVVVGFGIYFYASKDKEINNTIDAIEDKNFKQVYKDSSYISKSDNGEVEMTERPIKIYNSLGVKDINIQDRKIKKVSKNKKRVDAQYKIKTNYGNIDRNVQFNFVKEDGMWKLDWDHSVIIPGMQKDQSIHIENLKSERGKILDRNNVELANTGTHMRLGIVPKNVSKKDYKAIAKELSISEDYINNKWIKIGYKMIPSFHFKTVKKMDEYLSDFAKKFHLTTNETESRNYPLEKATSHLLGYVGPINSEELKQKEYKGYKDDAVIGKKGLEKLYDKKLQHEDGYRVTIVDDNSNTIAHTLIEKKKKDGKDIQLTIDAKVQKSIYNNMKNDYGSGTAIHPQTGELLALVSTPSYDVYPFMYGMSNEEYNKLTEDKKEPLLNKFQITT…									Q53707
50563041	C[C@@H](O)[C@@H]1[C@H]2CC(Sc3nc4c(C[n+]5ccn(C)c5)csc4s3)=C(N2C1=O)C([O-])=O	InChI=1S/C19H18N4O4S3/c1-9(24)13-11-5-12(15(17(26)27)23(11)16(13)25)29-19-20-14-10(7-28-18(14)30-19)6-22-4-3-21(2)8-22/h3-4,7-9,11,13,24H,5-6H2,1-2H3/t9-,11-,13-/m1/s1	PRSBCOOQPFLTNH-IRUJWGPZSA-N	50213270	CHEMBL33235	MecA PBP2' (penicillin binding protein 2')			649							ChEMBL					n/a	n/a	http://www.bindingdb.org/bind/chemsearch/marvin/MolStructure.jsp?monomerid=50213270	http://www.bindingdb.org/jsp/dbsearch/PrimarySearch_ki.jsp?energyterm=kJ/mole&tag=pol&polymerid=50007241&target=MecA+PBP2%27+%28penicillin+binding+protein+2%27%29&column=ki&startPg=0&Increment=50&submit=Search	http://www.bindingdb.org/jsp/dbsearch/PrimarySearch_ki.jsp?energyterm=kJ/mole&tag=r21&monomerid=50213270&enzyme=MecA+PBP2%27+%28penicillin+binding+protein+2%27%29&column=ki&startPg=0&Increment=50&submit=Search			44280885	376070882		CHEMBL33235					1	MKKIKIVPLILIVVVVGFGIYFYASKDKEINNTIDAIEDKNFKQVYKDSSYISKSDNGEVEMTERPIKIYNSLGVKDINIQDRKIKKVSKNKKRVDAQYKIKTNYGNIDRNVQFNFVKEDGMWKLDWDHSVIIPGMQKDQSIHIENLKSERGKILDRNNVELANTGTHMRLGIVPKNVSKKDYKAIAKELSISEDYINNKWIKIGYKMIPSFHFKTVKKMDEYLSDFAKKFHLTTNETESRNYPLEKATSHLLGYVGPINSEELKQKEYKGYKDDAVIGKKGLEKLYDKKLQHEDGYRVTIVDDNSNTIAHTLIEKKKKDGKDIQLTIDAKVQKSIYNNMKNDYGSGTAIHPQTGELLALVSTPSYDVYPFMYGMSNEEYNKLTEDKKEPLLNKFQITT…									Q53707
50563292	C[C@@H](O)[C@@H]1[C@H]2CC(Sc3nc4cc(C[n+]5ccn(C)c5)ccc4s3)=C(N2C1=O)C([O-])=O	InChI=1S/C21H20N4O4S2/c1-11(26)17-14-8-16(18(20(28)29)25(14)19(17)27)31-21-22-13-7-12(3-4-15(13)30-21)9-24-6-5-23(2)10-24/h3-7,10-11,14,17,26H,8-9H2,1-2H3/t11-,14-,17-/m1/s1	CESNVPLHUBZICM-JDSLSITLSA-N	50213260	CHEMBL34381	MecA PBP2' (penicillin binding protein 2')			876							ChEMBL					n/a	n/a	http://www.bindingdb.org/bind/chemsearch/marvin/MolStructure.jsp?monomerid=50213260	http://www.bindingdb.org/jsp/dbsearch/PrimarySearch_ki.jsp?energyterm=kJ/mole&tag=pol&polymerid=50007241&target=MecA+PBP2%27+%28penicillin+binding+protein+2%27%29&column=ki&startPg=0&Increment=50&submit=Search	http://www.bindingdb.org/jsp/dbsearch/PrimarySearch_ki.jsp?energyterm=kJ/mole&tag=r21&monomerid=50213260&enzyme=MecA+PBP2%27+%28penicillin+binding+protein+2%27%29&column=ki&startPg=0&Increment=50&submit=Search			44280950	376070872		CHEMBL34381					1	MKKIKIVPLILIVVVVGFGIYFYASKDKEINNTIDAIEDKNFKQVYKDSSYISKSDNGEVEMTERPIKIYNSLGVKDINIQDRKIKKVSKNKKRVDAQYKIKTNYGNIDRNVQFNFVKEDGMWKLDWDHSVIIPGMQKDQSIHIENLKSERGKILDRNNVELANTGTHMRLGIVPKNVSKKDYKAIAKELSISEDYINNKWIKIGYKMIPSFHFKTVKKMDEYLSDFAKKFHLTTNETESRNYPLEKATSHLLGYVGPINSEELKQKEYKGYKDDAVIGKKGLEKLYDKKLQHEDGYRVTIVDDNSNTIAHTLIEKKKKDGKDIQLTIDAKVQKSIYNNMKNDYGSGTAIHPQTGELLALVSTPSYDVYPFMYGMSNEEYNKLTEDKKEPLLNKFQITT…									Q53707
50563039	[Na+].C[C@@H](O)[C@@H]1[C@H]2[C@@H](C)C(Sc3nc4ccc(cc4s3)[N+]([O-])=O)=C(N2C1=O)C([O-])=O	InChI=1S/C17H15N3O6S2/c1-6-12-11(7(2)21)15(22)19(12)13(16(23)24)14(6)28-17-18-9-4-3-8(20(25)26)5-10(9)27-17/h3-7,11-12,21H,1-2H3,(H,23,24)/p-1/t6-,7-,11-,12-/m1/s1	LXXUXQPGMBGBDG-XWTBWJTNSA-M	50213261	CHEMBL430547	MecA PBP2' (penicillin binding protein 2')			1350							ChEMBL					n/a	n/a	http://www.bindingdb.org/bind/chemsearch/marvin/MolStructure.jsp?monomerid=50213261	http://www.bindingdb.org/jsp/dbsearch/PrimarySearch_ki.jsp?energyterm=kJ/mole&tag=pol&polymerid=50007241&target=MecA+PBP2%27+%28penicillin+binding+protein+2%27%29&column=ki&startPg=0&Increment=50&submit=Search	http://www.bindingdb.org/jsp/dbsearch/PrimarySearch_ki.jsp?energyterm=kJ/mole&tag=r21&monomerid=50213261&enzyme=MecA+PBP2%27+%28penicillin+binding+protein+2%27%29&column=ki&startPg=0&Increment=50&submit=Search			44280437	376070873		CHEMBL430547					1	MKKIKIVPLILIVVVVGFGIYFYASKDKEINNTIDAIEDKNFKQVYKDSSYISKSDNGEVEMTERPIKIYNSLGVKDINIQDRKIKKVSKNKKRVDAQYKIKTNYGNIDRNVQFNFVKEDGMWKLDWDHSVIIPGMQKDQSIHIENLKSERGKILDRNNVELANTGTHMRLGIVPKNVSKKDYKAIAKELSISEDYINNKWIKIGYKMIPSFHFKTVKKMDEYLSDFAKKFHLTTNETESRNYPLEKATSHLLGYVGPINSEELKQKEYKGYKDDAVIGKKGLEKLYDKKLQHEDGYRVTIVDDNSNTIAHTLIEKKKKDGKDIQLTIDAKVQKSIYNNMKNDYGSGTAIHPQTGELLALVSTPSYDVYPFMYGMSNEEYNKLTEDKKEPLLNKFQITT…									Q53707
50563033	[Na+].C[C@@H](O)[C@@H]1[C@H]2[C@@H](C)C(Sc3nc4cc(ccc4s3)C(F)(F)F)=C(N2C1=O)C([O-])=O	InChI=1S/C18H15F3N2O4S2/c1-6-12-11(7(2)24)15(25)23(12)13(16(26)27)14(6)29-17-22-9-5-8(18(19,20)21)3-4-10(9)28-17/h3-7,11-12,24H,1-2H3,(H,26,27)/p-1/t6-,7-,11-,12-/m1/s1	BZXKJLOLXAQUJX-XWTBWJTNSA-M	50213265	CHEMBL287296	MecA PBP2' (penicillin binding protein 2')			1930							ChEMBL					n/a	n/a	http://www.bindingdb.org/bind/chemsearch/marvin/MolStructure.jsp?monomerid=50213265	http://www.bindingdb.org/jsp/dbsearch/PrimarySearch_ki.jsp?energyterm=kJ/mole&tag=pol&polymerid=50007241&target=MecA+PBP2%27+%28penicillin+binding+protein+2%27%29&column=ki&startPg=0&Increment=50&submit=Search	http://www.bindingdb.org/jsp/dbsearch/PrimarySearch_ki.jsp?energyterm=kJ/mole&tag=r21&monomerid=50213265&enzyme=MecA+PBP2%27+%28penicillin+binding+protein+2%27%29&column=ki&startPg=0&Increment=50&submit=Search			44280752	376070877		CHEMBL287296					1	MKKIKIVPLILIVVVVGFGIYFYASKDKEINNTIDAIEDKNFKQVYKDSSYISKSDNGEVEMTERPIKIYNSLGVKDINIQDRKIKKVSKNKKRVDAQYKIKTNYGNIDRNVQFNFVKEDGMWKLDWDHSVIIPGMQKDQSIHIENLKSERGKILDRNNVELANTGTHMRLGIVPKNVSKKDYKAIAKELSISEDYINNKWIKIGYKMIPSFHFKTVKKMDEYLSDFAKKFHLTTNETESRNYPLEKATSHLLGYVGPINSEELKQKEYKGYKDDAVIGKKGLEKLYDKKLQHEDGYRVTIVDDNSNTIAHTLIEKKKKDGKDIQLTIDAKVQKSIYNNMKNDYGSGTAIHPQTGELLALVSTPSYDVYPFMYGMSNEEYNKLTEDKKEPLLNKFQITT…									Q53707
50563027	[Na+].C[C@@H](O)[C@@H]1[C@H]2[C@@H](C)C(Sc3nc4ccc(Cl)cc4s3)=C(N2C1=O)C([O-])=O	InChI=1S/C17H15ClN2O4S2/c1-6-12-11(7(2)21)15(22)20(12)13(16(23)24)14(6)26-17-19-9-4-3-8(18)5-10(9)25-17/h3-7,11-12,21H,1-2H3,(H,23,24)/p-1/t6-,7-,11-,12-/m1/s1	QZMLRBNLMQXGRX-XWTBWJTNSA-M	50213222	CHEMBL33794	MecA PBP2' (penicillin binding protein 2')			2080							ChEMBL					n/a	n/a	http://www.bindingdb.org/bind/chemsearch/marvin/MolStructure.jsp?monomerid=50213222	http://www.bindingdb.org/jsp/dbsearch/PrimarySearch_ki.jsp?energyterm=kJ/mole&tag=pol&polymerid=50007241&target=MecA+PBP2%27+%28penicillin+binding+protein+2%27%29&column=ki&startPg=0&Increment=50&submit=Search	http://www.bindingdb.org/jsp/dbsearch/PrimarySearch_ki.jsp?energyterm=kJ/mole&tag=r21&monomerid=50213222&enzyme=MecA+PBP2%27+%28penicillin+binding+protein+2%27%29&column=ki&startPg=0&Increment=50&submit=Search			44280952	376070864		CHEMBL33794					1	MKKIKIVPLILIVVVVGFGIYFYASKDKEINNTIDAIEDKNFKQVYKDSSYISKSDNGEVEMTERPIKIYNSLGVKDINIQDRKIKKVSKNKKRVDAQYKIKTNYGNIDRNVQFNFVKEDGMWKLDWDHSVIIPGMQKDQSIHIENLKSERGKILDRNNVELANTGTHMRLGIVPKNVSKKDYKAIAKELSISEDYINNKWIKIGYKMIPSFHFKTVKKMDEYLSDFAKKFHLTTNETESRNYPLEKATSHLLGYVGPINSEELKQKEYKGYKDDAVIGKKGLEKLYDKKLQHEDGYRVTIVDDNSNTIAHTLIEKKKKDGKDIQLTIDAKVQKSIYNNMKNDYGSGTAIHPQTGELLALVSTPSYDVYPFMYGMSNEEYNKLTEDKKEPLLNKFQITT…									Q53707
50563032	[Na+].COC(=O)c1csc2sc(SC3=C(N4[C@@H]([C@@H]([C@@H](C)O)C4=O)[C@H]3C)C([O-])=O)nc12	InChI=1S/C17H16N2O6S3/c1-5-10-8(6(2)20)13(21)19(10)11(14(22)23)12(5)27-17-18-9-7(15(24)25-3)4-26-16(9)28-17/h4-6,8,10,20H,1-3H3,(H,22,23)/p-1/t5-,6-,8-,10-/m1/s1	DJQLDMFMEIRQPF-LTNPLRIYSA-M	50213262	CHEMBL286644	MecA PBP2' (penicillin binding protein 2')			2590							ChEMBL					n/a	n/a	http://www.bindingdb.org/bind/chemsearch/marvin/MolStructure.jsp?monomerid=50213262	http://www.bindingdb.org/jsp/dbsearch/PrimarySearch_ki.jsp?energyterm=kJ/mole&tag=pol&polymerid=50007241&target=MecA+PBP2%27+%28penicillin+binding+protein+2%27%29&column=ki&startPg=0&Increment=50&submit=Search	http://www.bindingdb.org/jsp/dbsearch/PrimarySearch_ki.jsp?energyterm=kJ/mole&tag=r21&monomerid=50213262&enzyme=MecA+PBP2%27+%28penicillin+binding+protein+2%27%29&column=ki&startPg=0&Increment=50&submit=Search			23677878	376070874		CHEMBL286644					1	MKKIKIVPLILIVVVVGFGIYFYASKDKEINNTIDAIEDKNFKQVYKDSSYISKSDNGEVEMTERPIKIYNSLGVKDINIQDRKIKKVSKNKKRVDAQYKIKTNYGNIDRNVQFNFVKEDGMWKLDWDHSVIIPGMQKDQSIHIENLKSERGKILDRNNVELANTGTHMRLGIVPKNVSKKDYKAIAKELSISEDYINNKWIKIGYKMIPSFHFKTVKKMDEYLSDFAKKFHLTTNETESRNYPLEKATSHLLGYVGPINSEELKQKEYKGYKDDAVIGKKGLEKLYDKKLQHEDGYRVTIVDDNSNTIAHTLIEKKKKDGKDIQLTIDAKVQKSIYNNMKNDYGSGTAIHPQTGELLALVSTPSYDVYPFMYGMSNEEYNKLTEDKKEPLLNKFQITT…									Q53707
50563040	[Na+].C[C@@H](O)[C@@H]1[C@H]2[C@@H](C)C(Sc3nc4c(CO)csc4s3)=C(N2C1=O)C([O-])=O	InChI=1S/C16H16N2O5S3/c1-5-10-8(6(2)20)13(21)18(10)11(14(22)23)12(5)25-16-17-9-7(3-19)4-24-15(9)26-16/h4-6,8,10,19-20H,3H2,1-2H3,(H,22,23)/p-1/t5-,6-,8-,10-/m1/s1	BUYXSZJYKNBUJZ-LTNPLRIYSA-M	50213269	CHEMBL430721	MecA PBP2' (penicillin binding protein 2')			2760							ChEMBL					n/a	n/a	http://www.bindingdb.org/bind/chemsearch/marvin/MolStructure.jsp?monomerid=50213269	http://www.bindingdb.org/jsp/dbsearch/PrimarySearch_ki.jsp?energyterm=kJ/mole&tag=pol&polymerid=50007241&target=MecA+PBP2%27+%28penicillin+binding+protein+2%27%29&column=ki&startPg=0&Increment=50&submit=Search	http://www.bindingdb.org/jsp/dbsearch/PrimarySearch_ki.jsp?energyterm=kJ/mole&tag=r21&monomerid=50213269&enzyme=MecA+PBP2%27+%28penicillin+binding+protein+2%27%29&column=ki&startPg=0&Increment=50&submit=Search			23681548	376070881		CHEMBL430721					1	MKKIKIVPLILIVVVVGFGIYFYASKDKEINNTIDAIEDKNFKQVYKDSSYISKSDNGEVEMTERPIKIYNSLGVKDINIQDRKIKKVSKNKKRVDAQYKIKTNYGNIDRNVQFNFVKEDGMWKLDWDHSVIIPGMQKDQSIHIENLKSERGKILDRNNVELANTGTHMRLGIVPKNVSKKDYKAIAKELSISEDYINNKWIKIGYKMIPSFHFKTVKKMDEYLSDFAKKFHLTTNETESRNYPLEKATSHLLGYVGPINSEELKQKEYKGYKDDAVIGKKGLEKLYDKKLQHEDGYRVTIVDDNSNTIAHTLIEKKKKDGKDIQLTIDAKVQKSIYNNMKNDYGSGTAIHPQTGELLALVSTPSYDVYPFMYGMSNEEYNKLTEDKKEPLLNKFQITT…									Q53707
50563025	[Na+].C[C@@H](O)[C@@H]1[C@H]2[C@@H](C)C(Sc3nc4cc(CO)ccc4s3)=C(N2C1=O)C([O-])=O	InChI=1S/C18H18N2O5S2/c1-7-13-12(8(2)22)16(23)20(13)14(17(24)25)15(7)27-18-19-10-5-9(6-21)3-4-11(10)26-18/h3-5,7-8,12-13,21-22H,6H2,1-2H3,(H,24,25)/p-1/t7-,8-,12-,13-/m1/s1	GZYPCMPPJRFWKE-QEJJIEOJSA-M	50213220	CHEMBL30322	MecA PBP2' (penicillin binding protein 2')			2800							ChEMBL					n/a	n/a	http://www.bindingdb.org/bind/chemsearch/marvin/MolStructure.jsp?monomerid=50213220	http://www.bindingdb.org/jsp/dbsearch/PrimarySearch_ki.jsp?energyterm=kJ/mole&tag=pol&polymerid=50007241&target=MecA+PBP2%27+%28penicillin+binding+protein+2%27%29&column=ki&startPg=0&Increment=50&submit=Search	http://www.bindingdb.org/jsp/dbsearch/PrimarySearch_ki.jsp?energyterm=kJ/mole&tag=r21&monomerid=50213220&enzyme=MecA+PBP2%27+%28penicillin+binding+protein+2%27%29&column=ki&startPg=0&Increment=50&submit=Search			44280717	376070862		CHEMBL30322					1	MKKIKIVPLILIVVVVGFGIYFYASKDKEINNTIDAIEDKNFKQVYKDSSYISKSDNGEVEMTERPIKIYNSLGVKDINIQDRKIKKVSKNKKRVDAQYKIKTNYGNIDRNVQFNFVKEDGMWKLDWDHSVIIPGMQKDQSIHIENLKSERGKILDRNNVELANTGTHMRLGIVPKNVSKKDYKAIAKELSISEDYINNKWIKIGYKMIPSFHFKTVKKMDEYLSDFAKKFHLTTNETESRNYPLEKATSHLLGYVGPINSEELKQKEYKGYKDDAVIGKKGLEKLYDKKLQHEDGYRVTIVDDNSNTIAHTLIEKKKKDGKDIQLTIDAKVQKSIYNNMKNDYGSGTAIHPQTGELLALVSTPSYDVYPFMYGMSNEEYNKLTEDKKEPLLNKFQITT…									Q53707
50563288	[Na+].COC(=O)c1cc2sc(SC3=C(N4[C@@H]([C@@H]([C@@H](C)O)C4=O)[C@H]3C)C([O-])=O)nc2o1	InChI=1S/C17H16N2O7S2/c1-5-10-9(6(2)20)14(21)19(10)11(15(22)23)12(5)28-17-18-13-8(27-17)4-7(26-13)16(24)25-3/h4-6,9-10,20H,1-3H3,(H,22,23)/p-1/t5-,6-,9-,10-/m1/s1	ZNASIBWJLJZVTB-SXILTZBTSA-M	50213259	CHEMBL30991	MecA PBP2' (penicillin binding protein 2')			3360							ChEMBL					n/a	n/a	http://www.bindingdb.org/bind/chemsearch/marvin/MolStructure.jsp?monomerid=50213259	http://www.bindingdb.org/jsp/dbsearch/PrimarySearch_ki.jsp?energyterm=kJ/mole&tag=pol&polymerid=50007241&target=MecA+PBP2%27+%28penicillin+binding+protein+2%27%29&column=ki&startPg=0&Increment=50&submit=Search	http://www.bindingdb.org/jsp/dbsearch/PrimarySearch_ki.jsp?energyterm=kJ/mole&tag=r21&monomerid=50213259&enzyme=MecA+PBP2%27+%28penicillin+binding+protein+2%27%29&column=ki&startPg=0&Increment=50&submit=Search			44280920	376070871		CHEMBL30991					1	MKKIKIVPLILIVVVVGFGIYFYASKDKEINNTIDAIEDKNFKQVYKDSSYISKSDNGEVEMTERPIKIYNSLGVKDINIQDRKIKKVSKNKKRVDAQYKIKTNYGNIDRNVQFNFVKEDGMWKLDWDHSVIIPGMQKDQSIHIENLKSERGKILDRNNVELANTGTHMRLGIVPKNVSKKDYKAIAKELSISEDYINNKWIKIGYKMIPSFHFKTVKKMDEYLSDFAKKFHLTTNETESRNYPLEKATSHLLGYVGPINSEELKQKEYKGYKDDAVIGKKGLEKLYDKKLQHEDGYRVTIVDDNSNTIAHTLIEKKKKDGKDIQLTIDAKVQKSIYNNMKNDYGSGTAIHPQTGELLALVSTPSYDVYPFMYGMSNEEYNKLTEDKKEPLLNKFQITT…									Q53707
50563035	[Na+].C[C@@H](O)[C@@H]1[C@H]2[C@@H](C)C(Sc3nc4ccc(cc4s3)C#N)=C(N2C1=O)C([O-])=O	InChI=1S/C18H15N3O4S2/c1-7-13-12(8(2)22)16(23)21(13)14(17(24)25)15(7)27-18-20-10-4-3-9(6-19)5-11(10)26-18/h3-5,7-8,12-13,22H,1-2H3,(H,24,25)/p-1/t7-,8-,12-,13-/m1/s1	ASTKDAUIUVVSJM-QEJJIEOJSA-M	50213268	CHEMBL410910	MecA PBP2' (penicillin binding protein 2')			3780							ChEMBL					n/a	n/a	http://www.bindingdb.org/bind/chemsearch/marvin/MolStructure.jsp?monomerid=50213268	http://www.bindingdb.org/jsp/dbsearch/PrimarySearch_ki.jsp?energyterm=kJ/mole&tag=pol&polymerid=50007241&target=MecA+PBP2%27+%28penicillin+binding+protein+2%27%29&column=ki&startPg=0&Increment=50&submit=Search	http://www.bindingdb.org/jsp/dbsearch/PrimarySearch_ki.jsp?energyterm=kJ/mole&tag=r21&monomerid=50213268&enzyme=MecA+PBP2%27+%28penicillin+binding+protein+2%27%29&column=ki&startPg=0&Increment=50&submit=Search			44280883	376070880		CHEMBL410910					1	MKKIKIVPLILIVVVVGFGIYFYASKDKEINNTIDAIEDKNFKQVYKDSSYISKSDNGEVEMTERPIKIYNSLGVKDINIQDRKIKKVSKNKKRVDAQYKIKTNYGNIDRNVQFNFVKEDGMWKLDWDHSVIIPGMQKDQSIHIENLKSERGKILDRNNVELANTGTHMRLGIVPKNVSKKDYKAIAKELSISEDYINNKWIKIGYKMIPSFHFKTVKKMDEYLSDFAKKFHLTTNETESRNYPLEKATSHLLGYVGPINSEELKQKEYKGYKDDAVIGKKGLEKLYDKKLQHEDGYRVTIVDDNSNTIAHTLIEKKKKDGKDIQLTIDAKVQKSIYNNMKNDYGSGTAIHPQTGELLALVSTPSYDVYPFMYGMSNEEYNKLTEDKKEPLLNKFQITT…									Q53707
50563034	[Na+].C[C@@H](O)[C@@H]1[C@H]2CC(Sc3nc4cc(Cl)ccc4s3)=C(N2C1=O)C([O-])=O	InChI=1S/C16H13ClN2O4S2/c1-6(20)12-9-5-11(13(15(22)23)19(9)14(12)21)25-16-18-8-4-7(17)2-3-10(8)24-16/h2-4,6,9,12,20H,5H2,1H3,(H,22,23)/p-1/t6-,9-,12-/m1/s1	HTYYKBQUEJVVSU-AKGNYGMASA-M	50213264	CHEMBL287558	MecA PBP2' (penicillin binding protein 2')			3820							ChEMBL					n/a	n/a	http://www.bindingdb.org/bind/chemsearch/marvin/MolStructure.jsp?monomerid=50213264	http://www.bindingdb.org/jsp/dbsearch/PrimarySearch_ki.jsp?energyterm=kJ/mole&tag=pol&polymerid=50007241&target=MecA+PBP2%27+%28penicillin+binding+protein+2%27%29&column=ki&startPg=0&Increment=50&submit=Search	http://www.bindingdb.org/jsp/dbsearch/PrimarySearch_ki.jsp?energyterm=kJ/mole&tag=r21&monomerid=50213264&enzyme=MecA+PBP2%27+%28penicillin+binding+protein+2%27%29&column=ki&startPg=0&Increment=50&submit=Search			44280836	376070876		CHEMBL287558					1	MKKIKIVPLILIVVVVGFGIYFYASKDKEINNTIDAIEDKNFKQVYKDSSYISKSDNGEVEMTERPIKIYNSLGVKDINIQDRKIKKVSKNKKRVDAQYKIKTNYGNIDRNVQFNFVKEDGMWKLDWDHSVIIPGMQKDQSIHIENLKSERGKILDRNNVELANTGTHMRLGIVPKNVSKKDYKAIAKELSISEDYINNKWIKIGYKMIPSFHFKTVKKMDEYLSDFAKKFHLTTNETESRNYPLEKATSHLLGYVGPINSEELKQKEYKGYKDDAVIGKKGLEKLYDKKLQHEDGYRVTIVDDNSNTIAHTLIEKKKKDGKDIQLTIDAKVQKSIYNNMKNDYGSGTAIHPQTGELLALVSTPSYDVYPFMYGMSNEEYNKLTEDKKEPLLNKFQITT…									Q53707
50563030	[Na+].C[C@@H](O)[C@@H]1[C@H]2[C@@H](C)C(Sc3nc4ccccc4s3)=C(N2C1=O)C([O-])=O	InChI=1S/C17H16N2O4S2/c1-7-12-11(8(2)20)15(21)19(12)13(16(22)23)14(7)25-17-18-9-5-3-4-6-10(9)24-17/h3-8,11-12,20H,1-2H3,(H,22,23)/p-1/t7-,8-,11-,12-/m1/s1	MPAMYOVOBDPWFP-GAJNKVMBSA-M	50213254	CHEMBL287661	MecA PBP2' (penicillin binding protein 2')			5020							ChEMBL					n/a	n/a	http://www.bindingdb.org/bind/chemsearch/marvin/MolStructure.jsp?monomerid=50213254	http://www.bindingdb.org/jsp/dbsearch/PrimarySearch_ki.jsp?energyterm=kJ/mole&tag=pol&polymerid=50007241&target=MecA+PBP2%27+%28penicillin+binding+protein+2%27%29&column=ki&startPg=0&Increment=50&submit=Search	http://www.bindingdb.org/jsp/dbsearch/PrimarySearch_ki.jsp?energyterm=kJ/mole&tag=r21&monomerid=50213254&enzyme=MecA+PBP2%27+%28penicillin+binding+protein+2%27%29&column=ki&startPg=0&Increment=50&submit=Search			23702161	376070866		CHEMBL287661					1	MKKIKIVPLILIVVVVGFGIYFYASKDKEINNTIDAIEDKNFKQVYKDSSYISKSDNGEVEMTERPIKIYNSLGVKDINIQDRKIKKVSKNKKRVDAQYKIKTNYGNIDRNVQFNFVKEDGMWKLDWDHSVIIPGMQKDQSIHIENLKSERGKILDRNNVELANTGTHMRLGIVPKNVSKKDYKAIAKELSISEDYINNKWIKIGYKMIPSFHFKTVKKMDEYLSDFAKKFHLTTNETESRNYPLEKATSHLLGYVGPINSEELKQKEYKGYKDDAVIGKKGLEKLYDKKLQHEDGYRVTIVDDNSNTIAHTLIEKKKKDGKDIQLTIDAKVQKSIYNNMKNDYGSGTAIHPQTGELLALVSTPSYDVYPFMYGMSNEEYNKLTEDKKEPLLNKFQITT…									Q53707
50563037	[Na+].C[C@@H](O)[C@@H]1[C@H]2[C@@H](C)C(Sc3nc4cc(Cl)ccc4s3)=C(N2C1=O)C([O-])=O	InChI=1S/C17H15ClN2O4S2/c1-6-12-11(7(2)21)15(22)20(12)13(16(23)24)14(6)26-17-19-9-5-8(18)3-4-10(9)25-17/h3-7,11-12,21H,1-2H3,(H,23,24)/p-1/t6-,7-,11-,12-/m1/s1	JOKWXYKAJKUDLH-XWTBWJTNSA-M	50213267	CHEMBL282600	MecA PBP2' (penicillin binding protein 2')			6240							ChEMBL					n/a	n/a	http://www.bindingdb.org/bind/chemsearch/marvin/MolStructure.jsp?monomerid=50213267	http://www.bindingdb.org/jsp/dbsearch/PrimarySearch_ki.jsp?energyterm=kJ/mole&tag=pol&polymerid=50007241&target=MecA+PBP2%27+%28penicillin+binding+protein+2%27%29&column=ki&startPg=0&Increment=50&submit=Search	http://www.bindingdb.org/jsp/dbsearch/PrimarySearch_ki.jsp?energyterm=kJ/mole&tag=r21&monomerid=50213267&enzyme=MecA+PBP2%27+%28penicillin+binding+protein+2%27%29&column=ki&startPg=0&Increment=50&submit=Search			44280863	376070879		CHEMBL282600					1	MKKIKIVPLILIVVVVGFGIYFYASKDKEINNTIDAIEDKNFKQVYKDSSYISKSDNGEVEMTERPIKIYNSLGVKDINIQDRKIKKVSKNKKRVDAQYKIKTNYGNIDRNVQFNFVKEDGMWKLDWDHSVIIPGMQKDQSIHIENLKSERGKILDRNNVELANTGTHMRLGIVPKNVSKKDYKAIAKELSISEDYINNKWIKIGYKMIPSFHFKTVKKMDEYLSDFAKKFHLTTNETESRNYPLEKATSHLLGYVGPINSEELKQKEYKGYKDDAVIGKKGLEKLYDKKLQHEDGYRVTIVDDNSNTIAHTLIEKKKKDGKDIQLTIDAKVQKSIYNNMKNDYGSGTAIHPQTGELLALVSTPSYDVYPFMYGMSNEEYNKLTEDKKEPLLNKFQITT…									Q53707
50563029	[Na+].C[C@@H](O)[C@@H]1[C@H]2CC(Sc3nc4ccccc4s3)=C(N2C1=O)C([O-])=O	InChI=1S/C16H14N2O4S2/c1-7(19)12-9-6-11(13(15(21)22)18(9)14(12)20)24-16-17-8-4-2-3-5-10(8)23-16/h2-5,7,9,12,19H,6H2,1H3,(H,21,22)/p-1/t7-,9-,12-/m1/s1	NFJARMFECSLEKV-JWKOBGCHSA-M	50213219	CHEMBL33583	MecA PBP2' (penicillin binding protein 2')			8060							ChEMBL					n/a	n/a	http://www.bindingdb.org/bind/chemsearch/marvin/MolStructure.jsp?monomerid=50213219	http://www.bindingdb.org/jsp/dbsearch/PrimarySearch_ki.jsp?energyterm=kJ/mole&tag=pol&polymerid=50007241&target=MecA+PBP2%27+%28penicillin+binding+protein+2%27%29&column=ki&startPg=0&Increment=50&submit=Search	http://www.bindingdb.org/jsp/dbsearch/PrimarySearch_ki.jsp?energyterm=kJ/mole&tag=r21&monomerid=50213219&enzyme=MecA+PBP2%27+%28penicillin+binding+protein+2%27%29&column=ki&startPg=0&Increment=50&submit=Search			44280874	376070861		CHEMBL33583					1	MKKIKIVPLILIVVVVGFGIYFYASKDKEINNTIDAIEDKNFKQVYKDSSYISKSDNGEVEMTERPIKIYNSLGVKDINIQDRKIKKVSKNKKRVDAQYKIKTNYGNIDRNVQFNFVKEDGMWKLDWDHSVIIPGMQKDQSIHIENLKSERGKILDRNNVELANTGTHMRLGIVPKNVSKKDYKAIAKELSISEDYINNKWIKIGYKMIPSFHFKTVKKMDEYLSDFAKKFHLTTNETESRNYPLEKATSHLLGYVGPINSEELKQKEYKGYKDDAVIGKKGLEKLYDKKLQHEDGYRVTIVDDNSNTIAHTLIEKKKKDGKDIQLTIDAKVQKSIYNNMKNDYGSGTAIHPQTGELLALVSTPSYDVYPFMYGMSNEEYNKLTEDKKEPLLNKFQITT…									Q53707
50563061	[Na+].CCOc1ccc2nc(SC3=C(N4[C@@H]([C@@H]([C@@H](C)O)C4=O)[C@H]3C)C([O-])=O)sc2c1	InChI=1S/C19H20N2O5S2/c1-4-26-10-5-6-11-12(7-10)27-19(20-11)28-16-8(2)14-13(9(3)22)17(23)21(14)15(16)18(24)25/h5-9,13-14,22H,4H2,1-3H3,(H,24,25)/p-1/t8-,9-,13-,14-/m1/s1	BUYFYGFWXARUCX-HFOBELJZSA-M	50213263	CHEMBL284058	MecA PBP2' (penicillin binding protein 2')			10600							ChEMBL					n/a	n/a	http://www.bindingdb.org/bind/chemsearch/marvin/MolStructure.jsp?monomerid=50213263	http://www.bindingdb.org/jsp/dbsearch/PrimarySearch_ki.jsp?energyterm=kJ/mole&tag=pol&polymerid=50007241&target=MecA+PBP2%27+%28penicillin+binding+protein+2%27%29&column=ki&startPg=0&Increment=50&submit=Search	http://www.bindingdb.org/jsp/dbsearch/PrimarySearch_ki.jsp?energyterm=kJ/mole&tag=r21&monomerid=50213263&enzyme=MecA+PBP2%27+%28penicillin+binding+protein+2%27%29&column=ki&startPg=0&Increment=50&submit=Search			44280435	376070875		CHEMBL284058					1	MKKIKIVPLILIVVVVGFGIYFYASKDKEINNTIDAIEDKNFKQVYKDSSYISKSDNGEVEMTERPIKIYNSLGVKDINIQDRKIKKVSKNKKRVDAQYKIKTNYGNIDRNVQFNFVKEDGMWKLDWDHSVIIPGMQKDQSIHIENLKSERGKILDRNNVELANTGTHMRLGIVPKNVSKKDYKAIAKELSISEDYINNKWIKIGYKMIPSFHFKTVKKMDEYLSDFAKKFHLTTNETESRNYPLEKATSHLLGYVGPINSEELKQKEYKGYKDDAVIGKKGLEKLYDKKLQHEDGYRVTIVDDNSNTIAHTLIEKKKKDGKDIQLTIDAKVQKSIYNNMKNDYGSGTAIHPQTGELLALVSTPSYDVYPFMYGMSNEEYNKLTEDKKEPLLNKFQITT…									Q53707
50563028	[Na+].C[C@@H](O)[C@@H]1[C@H]2[C@@H](C)C(Sc3nc(cs3)-c3ccccc3)=C(N2C1=O)C([O-])=O	InChI=1S/C19H18N2O4S2/c1-9-14-13(10(2)22)17(23)21(14)15(18(24)25)16(9)27-19-20-12(8-26-19)11-6-4-3-5-7-11/h3-10,13-14,22H,1-2H3,(H,24,25)/p-1/t9-,10-,13-,14-/m1/s1	VFIDHOHUEWNONP-DMTCVQMQSA-M	50213218	CHEMBL283624	MecA PBP2' (penicillin binding protein 2')			23600							ChEMBL					n/a	n/a	http://www.bindingdb.org/bind/chemsearch/marvin/MolStructure.jsp?monomerid=50213218	http://www.bindingdb.org/jsp/dbsearch/PrimarySearch_ki.jsp?energyterm=kJ/mole&tag=pol&polymerid=50007241&target=MecA+PBP2%27+%28penicillin+binding+protein+2%27%29&column=ki&startPg=0&Increment=50&submit=Search	http://www.bindingdb.org/jsp/dbsearch/PrimarySearch_ki.jsp?energyterm=kJ/mole&tag=r21&monomerid=50213218&enzyme=MecA+PBP2%27+%28penicillin+binding+protein+2%27%29&column=ki&startPg=0&Increment=50&submit=Search			23696928	376070860		CHEMBL283624					1	MKKIKIVPLILIVVVVGFGIYFYASKDKEINNTIDAIEDKNFKQVYKDSSYISKSDNGEVEMTERPIKIYNSLGVKDINIQDRKIKKVSKNKKRVDAQYKIKTNYGNIDRNVQFNFVKEDGMWKLDWDHSVIIPGMQKDQSIHIENLKSERGKILDRNNVELANTGTHMRLGIVPKNVSKKDYKAIAKELSISEDYINNKWIKIGYKMIPSFHFKTVKKMDEYLSDFAKKFHLTTNETESRNYPLEKATSHLLGYVGPINSEELKQKEYKGYKDDAVIGKKGLEKLYDKKLQHEDGYRVTIVDDNSNTIAHTLIEKKKKDGKDIQLTIDAKVQKSIYNNMKNDYGSGTAIHPQTGELLALVSTPSYDVYPFMYGMSNEEYNKLTEDKKEPLLNKFQITT…									Q53707
50563026	[Na+].C[C@@H](O)[C@@H]1[C@H]2[C@@H](C)C(Sc3ncc4ccccc4n3)=C(N2C1=O)C([O-])=O	InChI=1S/C18H17N3O4S/c1-8-13-12(9(2)22)16(23)21(13)14(17(24)25)15(8)26-18-19-7-10-5-3-4-6-11(10)20-18/h3-9,12-13,22H,1-2H3,(H,24,25)/p-1/t8-,9-,12-,13-/m1/s1	ZDHYRIPLPDILOO-NRMKKVEVSA-M	50213221	CHEMBL282641	MecA PBP2' (penicillin binding protein 2')			30500							ChEMBL					n/a	n/a	http://www.bindingdb.org/bind/chemsearch/marvin/MolStructure.jsp?monomerid=50213221	http://www.bindingdb.org/jsp/dbsearch/PrimarySearch_ki.jsp?energyterm=kJ/mole&tag=pol&polymerid=50007241&target=MecA+PBP2%27+%28penicillin+binding+protein+2%27%29&column=ki&startPg=0&Increment=50&submit=Search	http://www.bindingdb.org/jsp/dbsearch/PrimarySearch_ki.jsp?energyterm=kJ/mole&tag=r21&monomerid=50213221&enzyme=MecA+PBP2%27+%28penicillin+binding+protein+2%27%29&column=ki&startPg=0&Increment=50&submit=Search			44280933	376070863		CHEMBL282641					1	MKKIKIVPLILIVVVVGFGIYFYASKDKEINNTIDAIEDKNFKQVYKDSSYISKSDNGEVEMTERPIKIYNSLGVKDINIQDRKIKKVSKNKKRVDAQYKIKTNYGNIDRNVQFNFVKEDGMWKLDWDHSVIIPGMQKDQSIHIENLKSERGKILDRNNVELANTGTHMRLGIVPKNVSKKDYKAIAKELSISEDYINNKWIKIGYKMIPSFHFKTVKKMDEYLSDFAKKFHLTTNETESRNYPLEKATSHLLGYVGPINSEELKQKEYKGYKDDAVIGKKGLEKLYDKKLQHEDGYRVTIVDDNSNTIAHTLIEKKKKDGKDIQLTIDAKVQKSIYNNMKNDYGSGTAIHPQTGELLALVSTPSYDVYPFMYGMSNEEYNKLTEDKKEPLLNKFQITT…									Q53707
50563062	[Na+].C[C@@H](O)[C@@H]1[C@H]2[C@@H](C)C(Sc3nccs3)=C(N2C1=O)C([O-])=O	InChI=1S/C13H14N2O4S2/c1-5-8-7(6(2)16)11(17)15(8)9(12(18)19)10(5)21-13-14-3-4-20-13/h3-8,16H,1-2H3,(H,18,19)/p-1/t5-,6-,7-,8-/m1/s1	ICYYFEDXLOJVIO-WCTZXXKLSA-M	50213253	CHEMBL285914	MecA PBP2' (penicillin binding protein 2')			34400							ChEMBL					n/a	n/a	http://www.bindingdb.org/bind/chemsearch/marvin/MolStructure.jsp?monomerid=50213253	http://www.bindingdb.org/jsp/dbsearch/PrimarySearch_ki.jsp?energyterm=kJ/mole&tag=pol&polymerid=50007241&target=MecA+PBP2%27+%28penicillin+binding+protein+2%27%29&column=ki&startPg=0&Increment=50&submit=Search	http://www.bindingdb.org/jsp/dbsearch/PrimarySearch_ki.jsp?energyterm=kJ/mole&tag=r21&monomerid=50213253&enzyme=MecA+PBP2%27+%28penicillin+binding+protein+2%27%29&column=ki&startPg=0&Increment=50&submit=Search			44280425	376070865		CHEMBL285914					1	MKKIKIVPLILIVVVVGFGIYFYASKDKEINNTIDAIEDKNFKQVYKDSSYISKSDNGEVEMTERPIKIYNSLGVKDINIQDRKIKKVSKNKKRVDAQYKIKTNYGNIDRNVQFNFVKEDGMWKLDWDHSVIIPGMQKDQSIHIENLKSERGKILDRNNVELANTGTHMRLGIVPKNVSKKDYKAIAKELSISEDYINNKWIKIGYKMIPSFHFKTVKKMDEYLSDFAKKFHLTTNETESRNYPLEKATSHLLGYVGPINSEELKQKEYKGYKDDAVIGKKGLEKLYDKKLQHEDGYRVTIVDDNSNTIAHTLIEKKKKDGKDIQLTIDAKVQKSIYNNMKNDYGSGTAIHPQTGELLALVSTPSYDVYPFMYGMSNEEYNKLTEDKKEPLLNKFQITT…									Q53707
50563289	[Na+].C[C@@H](O)[C@@H]1[C@H]2[C@@H](C)C(Sc3nc4ccc(N)cc4s3)=C(N2C1=O)C([O-])=O	InChI=1S/C17H17N3O4S2/c1-6-12-11(7(2)21)15(22)20(12)13(16(23)24)14(6)26-17-19-9-4-3-8(18)5-10(9)25-17/h3-7,11-12,21H,18H2,1-2H3,(H,23,24)/p-1/t6-,7-,11-,12-/m1/s1	NWYCYVQZLBITTO-XWTBWJTNSA-M	50213255	CHEMBL33323	MecA PBP2' (penicillin binding protein 2')			41100							ChEMBL					n/a	n/a	http://www.bindingdb.org/bind/chemsearch/marvin/MolStructure.jsp?monomerid=50213255	http://www.bindingdb.org/jsp/dbsearch/PrimarySearch_ki.jsp?energyterm=kJ/mole&tag=pol&polymerid=50007241&target=MecA+PBP2%27+%28penicillin+binding+protein+2%27%29&column=ki&startPg=0&Increment=50&submit=Search	http://www.bindingdb.org/jsp/dbsearch/PrimarySearch_ki.jsp?energyterm=kJ/mole&tag=r21&monomerid=50213255&enzyme=MecA+PBP2%27+%28penicillin+binding+protein+2%27%29&column=ki&startPg=0&Increment=50&submit=Search			44280432	376070867		CHEMBL33323					1	MKKIKIVPLILIVVVVGFGIYFYASKDKEINNTIDAIEDKNFKQVYKDSSYISKSDNGEVEMTERPIKIYNSLGVKDINIQDRKIKKVSKNKKRVDAQYKIKTNYGNIDRNVQFNFVKEDGMWKLDWDHSVIIPGMQKDQSIHIENLKSERGKILDRNNVELANTGTHMRLGIVPKNVSKKDYKAIAKELSISEDYINNKWIKIGYKMIPSFHFKTVKKMDEYLSDFAKKFHLTTNETESRNYPLEKATSHLLGYVGPINSEELKQKEYKGYKDDAVIGKKGLEKLYDKKLQHEDGYRVTIVDDNSNTIAHTLIEKKKKDGKDIQLTIDAKVQKSIYNNMKNDYGSGTAIHPQTGELLALVSTPSYDVYPFMYGMSNEEYNKLTEDKKEPLLNKFQITT…									Q53707
50563031	[Na+].C[C@@H](O)[C@@H]1[C@H]2[C@@H](C)C(Sc3cc4ccccc4s3)=C(N2C1=O)C([O-])=O	InChI=1S/C18H17NO4S2/c1-8-14-13(9(2)20)17(21)19(14)15(18(22)23)16(8)25-12-7-10-5-3-4-6-11(10)24-12/h3-9,13-14,20H,1-2H3,(H,22,23)/p-1/t8-,9-,13-,14-/m1/s1	MARAOMYICBQCLN-HFOBELJZSA-M	50213256	CHEMBL284293	MecA PBP2' (penicillin binding protein 2')			42800							ChEMBL					n/a	n/a	http://www.bindingdb.org/bind/chemsearch/marvin/MolStructure.jsp?monomerid=50213256	http://www.bindingdb.org/jsp/dbsearch/PrimarySearch_ki.jsp?energyterm=kJ/mole&tag=pol&polymerid=50007241&target=MecA+PBP2%27+%28penicillin+binding+protein+2%27%29&column=ki&startPg=0&Increment=50&submit=Search	http://www.bindingdb.org/jsp/dbsearch/PrimarySearch_ki.jsp?energyterm=kJ/mole&tag=r21&monomerid=50213256&enzyme=MecA+PBP2%27+%28penicillin+binding+protein+2%27%29&column=ki&startPg=0&Increment=50&submit=Search			44280855	376070868		CHEMBL284293					1	MKKIKIVPLILIVVVVGFGIYFYASKDKEINNTIDAIEDKNFKQVYKDSSYISKSDNGEVEMTERPIKIYNSLGVKDINIQDRKIKKVSKNKKRVDAQYKIKTNYGNIDRNVQFNFVKEDGMWKLDWDHSVIIPGMQKDQSIHIENLKSERGKILDRNNVELANTGTHMRLGIVPKNVSKKDYKAIAKELSISEDYINNKWIKIGYKMIPSFHFKTVKKMDEYLSDFAKKFHLTTNETESRNYPLEKATSHLLGYVGPINSEELKQKEYKGYKDDAVIGKKGLEKLYDKKLQHEDGYRVTIVDDNSNTIAHTLIEKKKKDGKDIQLTIDAKVQKSIYNNMKNDYGSGTAIHPQTGELLALVSTPSYDVYPFMYGMSNEEYNKLTEDKKEPLLNKFQITT…									Q53707
50563038	[Na+].C[C@@H](O)[C@@H]1[C@H]2[C@@H](C)C(Sc3ccc4ccccc4n3)=C(N2C1=O)C([O-])=O	InChI=1S/C19H18N2O4S/c1-9-15-14(10(2)22)18(23)21(15)16(19(24)25)17(9)26-13-8-7-11-5-3-4-6-12(11)20-13/h3-10,14-15,22H,1-2H3,(H,24,25)/p-1/t9-,10-,14-,15-/m1/s1	BPAFSTWXUSOVDL-XEQNPHJVSA-M	50213271	CHEMBL33672	MecA PBP2' (penicillin binding protein 2')			71400							ChEMBL					n/a	n/a	http://www.bindingdb.org/bind/chemsearch/marvin/MolStructure.jsp?monomerid=50213271	http://www.bindingdb.org/jsp/dbsearch/PrimarySearch_ki.jsp?energyterm=kJ/mole&tag=pol&polymerid=50007241&target=MecA+PBP2%27+%28penicillin+binding+protein+2%27%29&column=ki&startPg=0&Increment=50&submit=Search	http://www.bindingdb.org/jsp/dbsearch/PrimarySearch_ki.jsp?energyterm=kJ/mole&tag=r21&monomerid=50213271&enzyme=MecA+PBP2%27+%28penicillin+binding+protein+2%27%29&column=ki&startPg=0&Increment=50&submit=Search			44280856	376070883		CHEMBL33672					1	MKKIKIVPLILIVVVVGFGIYFYASKDKEINNTIDAIEDKNFKQVYKDSSYISKSDNGEVEMTERPIKIYNSLGVKDINIQDRKIKKVSKNKKRVDAQYKIKTNYGNIDRNVQFNFVKEDGMWKLDWDHSVIIPGMQKDQSIHIENLKSERGKILDRNNVELANTGTHMRLGIVPKNVSKKDYKAIAKELSISEDYINNKWIKIGYKMIPSFHFKTVKKMDEYLSDFAKKFHLTTNETESRNYPLEKATSHLLGYVGPINSEELKQKEYKGYKDDAVIGKKGLEKLYDKKLQHEDGYRVTIVDDNSNTIAHTLIEKKKKDGKDIQLTIDAKVQKSIYNNMKNDYGSGTAIHPQTGELLALVSTPSYDVYPFMYGMSNEEYNKLTEDKKEPLLNKFQITT…									Q53707
50563290	[Na+].C[C@@H](O)[C@@H]1[C@H]2[C@@H](C)C(Sc3nc4ccccc4o3)=C(N2C1=O)C([O-])=O	InChI=1S/C17H16N2O5S/c1-7-12-11(8(2)20)15(21)19(12)13(16(22)23)14(7)25-17-18-9-5-3-4-6-10(9)24-17/h3-8,11-12,20H,1-2H3,(H,22,23)/p-1/t7-,8-,11-,12-/m1/s1	CMQLHQZNJHIJGF-GAJNKVMBSA-M	50213257	CHEMBL34220	MecA PBP2' (penicillin binding protein 2')			112000							ChEMBL					n/a	n/a	http://www.bindingdb.org/bind/chemsearch/marvin/MolStructure.jsp?monomerid=50213257	http://www.bindingdb.org/jsp/dbsearch/PrimarySearch_ki.jsp?energyterm=kJ/mole&tag=pol&polymerid=50007241&target=MecA+PBP2%27+%28penicillin+binding+protein+2%27%29&column=ki&startPg=0&Increment=50&submit=Search	http://www.bindingdb.org/jsp/dbsearch/PrimarySearch_ki.jsp?energyterm=kJ/mole&tag=r21&monomerid=50213257&enzyme=MecA+PBP2%27+%28penicillin+binding+protein+2%27%29&column=ki&startPg=0&Increment=50&submit=Search			44280423	376070869		CHEMBL34220					1	MKKIKIVPLILIVVVVGFGIYFYASKDKEINNTIDAIEDKNFKQVYKDSSYISKSDNGEVEMTERPIKIYNSLGVKDINIQDRKIKKVSKNKKRVDAQYKIKTNYGNIDRNVQFNFVKEDGMWKLDWDHSVIIPGMQKDQSIHIENLKSERGKILDRNNVELANTGTHMRLGIVPKNVSKKDYKAIAKELSISEDYINNKWIKIGYKMIPSFHFKTVKKMDEYLSDFAKKFHLTTNETESRNYPLEKATSHLLGYVGPINSEELKQKEYKGYKDDAVIGKKGLEKLYDKKLQHEDGYRVTIVDDNSNTIAHTLIEKKKKDGKDIQLTIDAKVQKSIYNNMKNDYGSGTAIHPQTGELLALVSTPSYDVYPFMYGMSNEEYNKLTEDKKEPLLNKFQITT…									Q53707
50563291	[Na+].C[C@@H](O)[C@@H]1[C@H]2[C@@H](C)C(Sc3ncc(s3)-c3ccccc3)=C(N2C1=O)C([O-])=O	InChI=1S/C19H18N2O4S2/c1-9-14-13(10(2)22)17(23)21(14)15(18(24)25)16(9)27-19-20-8-12(26-19)11-6-4-3-5-7-11/h3-10,13-14,22H,1-2H3,(H,24,25)/p-1/t9-,10-,13-,14-/m1/s1	DNWPOXMGQZZLQL-DMTCVQMQSA-M	50213258	CHEMBL30267	MecA PBP2' (penicillin binding protein 2')			236000							ChEMBL					n/a	n/a	http://www.bindingdb.org/bind/chemsearch/marvin/MolStructure.jsp?monomerid=50213258	http://www.bindingdb.org/jsp/dbsearch/PrimarySearch_ki.jsp?energyterm=kJ/mole&tag=pol&polymerid=50007241&target=MecA+PBP2%27+%28penicillin+binding+protein+2%27%29&column=ki&startPg=0&Increment=50&submit=Search	http://www.bindingdb.org/jsp/dbsearch/PrimarySearch_ki.jsp?energyterm=kJ/mole&tag=r21&monomerid=50213258&enzyme=MecA+PBP2%27+%28penicillin+binding+protein+2%27%29&column=ki&startPg=0&Increment=50&submit=Search			44280922	376070870		CHEMBL30267					1	MKKIKIVPLILIVVVVGFGIYFYASKDKEINNTIDAIEDKNFKQVYKDSSYISKSDNGEVEMTERPIKIYNSLGVKDINIQDRKIKKVSKNKKRVDAQYKIKTNYGNIDRNVQFNFVKEDGMWKLDWDHSVIIPGMQKDQSIHIENLKSERGKILDRNNVELANTGTHMRLGIVPKNVSKKDYKAIAKELSISEDYINNKWIKIGYKMIPSFHFKTVKKMDEYLSDFAKKFHLTTNETESRNYPLEKATSHLLGYVGPINSEELKQKEYKGYKDDAVIGKKGLEKLYDKKLQHEDGYRVTIVDDNSNTIAHTLIEKKKKDGKDIQLTIDAKVQKSIYNNMKNDYGSGTAIHPQTGELLALVSTPSYDVYPFMYGMSNEEYNKLTEDKKEPLLNKFQITT…									Q53707
50563036	C[C@@H](O)[C@@H]1[C@H]2CC(SCCNC=N)=C(N2C1=O)C(O)=O	InChI=1S/C12H17N3O4S/c1-6(16)9-7-4-8(20-3-2-14-5-13)10(12(18)19)15(7)11(9)17/h5-7,9,16H,2-4H2,1H3,(H2,13,14)(H,18,19)/t6-,7-,9-/m1/s1	ZSKVGTPCRGIANV-ZXFLCMHBSA-N	50213266	CHEBI:471744::IMIPENEM::Imipenem::MK-0787	MecA PBP2' (penicillin binding protein 2')			428000							ChEMBL					n/a	n/a	http://www.bindingdb.org/bind/chemsearch/marvin/MolStructure.jsp?monomerid=50213266	http://www.bindingdb.org/jsp/dbsearch/PrimarySearch_ki.jsp?energyterm=kJ/mole&tag=pol&polymerid=50007241&target=MecA+PBP2%27+%28penicillin+binding+protein+2%27%29&column=ki&startPg=0&Increment=50&submit=Search	http://www.bindingdb.org/jsp/dbsearch/PrimarySearch_ki.jsp?energyterm=kJ/mole&tag=r21&monomerid=50213266&enzyme=MecA+PBP2%27+%28penicillin+binding+protein+2%27%29&column=ki&startPg=0&Increment=50&submit=Search			104838	376070878					C06665		1	MKKIKIVPLILIVVVVGFGIYFYASKDKEINNTIDAIEDKNFKQVYKDSSYISKSDNGEVEMTERPIKIYNSLGVKDINIQDRKIKKVSKNKKRVDAQYKIKTNYGNIDRNVQFNFVKEDGMWKLDWDHSVIIPGMQKDQSIHIENLKSERGKILDRNNVELANTGTHMRLGIVPKNVSKKDYKAIAKELSISEDYINNKWIKIGYKMIPSFHFKTVKKMDEYLSDFAKKFHLTTNETESRNYPLEKATSHLLGYVGPINSEELKQKEYKGYKDDAVIGKKGLEKLYDKKLQHEDGYRVTIVDDNSNTIAHTLIEKKKKDGKDIQLTIDAKVQKSIYNNMKNDYGSGTAIHPQTGELLALVSTPSYDVYPFMYGMSNEEYNKLTEDKKEPLLNKFQITT…									Q53707
